# Generating Biomedical Knowledge Graphs from Knowledge Bases, Registries, and Multiomic Data

**DOI:** 10.1101/2024.11.14.623648

**Authors:** Guangrong Qin, Kamileh Narsinh, Qi Wei, Jared C. Roach, Arpita Joshi, Skye L. Goetz, Sierra T. Moxon, Matthew H. Brush, Colleen Xu, Yao Yao, Amy K. Glen, Evan D. Morris, Alexandra Ralevski, Ryan Roper, Basazin Belhu, Yue Zhang, Ilya Shmulevich, Jennifer Hadlock, Gwênlyn Glusman

**Author notes:** Correspondence, Gwênlyn Glusman, Institute for Systems Biology, 401 Terry Ave N, Seattle, WA 98109, USA. co-first authors (Guangrong Qin, Kamileh Narsinh). deceased (Ilya Shmulevich).

## Abstract

As large clinical and multiomics datasets and knowledge resources accumulate, they need to be transformed into computable and actionable information to support automated reasoning. These datasets range from laboratory experiment results to electronic health records (EHRs). Barriers to accessibility and sharing of such datasets include diversity of content, size and privacy. Effective transformation of data into information requires harmonization of stakeholder goals, implementation, enforcement of standards regarding quality and completeness, and availability of resources for maintenance and updates. Systems such as the Biomedical Data Translator leverage knowledge graphs (KGs), structured and machine learning readable knowledge representation, to encode knowledge extracted through inference. We focus here on the transformation of data from multiomics datasets and EHRs into compact knowledge, represented in a KG data structure. We demonstrate this data transformation in the context of the Translator ecosystem, including clinical trials, drug approvals, cancer, wellness, and EHR data. These transformations preserve individual privacy. We provide access to the five resulting KGs through the Translator framework. We show examples of biomedical research questions supported by our KGs, and discuss issues arising from extracting biomedical knowledge from multiomics data.
