## Supplemental Table 1 - metagraph information for "Generating Biomedical Knowledge Graphs from Knowledge Bases, Registries, and Multiomic Data"

### Sheet: multiomics_metakg
API	KG_category	Subject	Object	URL
Multiomics BigGIM-DrugResponse KP API	biolink:negatively_correlated_with	biolink:Gene	biolink:Gene	https://bte.test.transltr.io/v1/smartapi/adf20dd6ff23dfe18e8e012bde686e31/query
Multiomics BigGIM-DrugResponse KP API	biolink:positively_correlated_with	biolink:Gene	biolink:Gene	https://bte.test.transltr.io/v1/smartapi/adf20dd6ff23dfe18e8e012bde686e31/query
Multiomics BigGIM-DrugResponse KP API	biolink:genetically_interacts_with	biolink:Gene	biolink:Gene	https://bte.test.transltr.io/v1/smartapi/adf20dd6ff23dfe18e8e012bde686e31/query
Multiomics BigGIM-DrugResponse KP API	biolink:associated_with_sensitivity_to	biolink:Gene	biolink:SmallMolecule	https://bte.test.transltr.io/v1/smartapi/adf20dd6ff23dfe18e8e012bde686e31/query
Multiomics BigGIM-DrugResponse KP API	biolink:associated_with_resistance_to	biolink:Gene	biolink:SmallMolecule	https://bte.test.transltr.io/v1/smartapi/adf20dd6ff23dfe18e8e012bde686e31/query
Multiomics BigGIM-DrugResponse KP API	biolink:sensitivity_associated_with	biolink:SmallMolecule	biolink:Gene	https://bte.test.transltr.io/v1/smartapi/adf20dd6ff23dfe18e8e012bde686e31/query
Multiomics BigGIM-DrugResponse KP API	biolink:resistance_associated_with	biolink:SmallMolecule	biolink:Gene	https://bte.test.transltr.io/v1/smartapi/adf20dd6ff23dfe18e8e012bde686e31/query
Multiomics BigGIM-DrugResponse KP API	biolink:expresses	biolink:Cell	biolink:Gene	https://bte.test.transltr.io/v1/smartapi/adf20dd6ff23dfe18e8e012bde686e31/query
Multiomics BigGIM-DrugResponse KP API	biolink:physically_interacts_with	biolink:Gene	biolink:Gene	https://bte.test.transltr.io/v1/smartapi/adf20dd6ff23dfe18e8e012bde686e31/query
Multiomics BigGIM-DrugResponse KP API	biolink:expressed_in	biolink:Gene	biolink:Cell	https://bte.test.transltr.io/v1/smartapi/adf20dd6ff23dfe18e8e012bde686e31/query
Multiomics BigGIM-DrugResponse KP API	biolink:has_biomarker	biolink:Disease	biolink:Gene	https://bte.test.transltr.io/v1/smartapi/adf20dd6ff23dfe18e8e012bde686e31/query
Multiomics BigGIM-DrugResponse KP API	biolink:physically_interacts_with	biolink:Gene	biolink:SmallMolecule	https://bte.test.transltr.io/v1/smartapi/adf20dd6ff23dfe18e8e012bde686e31/query
Multiomics BigGIM-DrugResponse KP API	biolink:physically_interacts_with	biolink:SmallMolecule	biolink:Gene	https://bte.test.transltr.io/v1/smartapi/adf20dd6ff23dfe18e8e012bde686e31/query
Multiomics BigGIM-DrugResponse KP API	biolink:biomarker_for	biolink:Gene	biolink:Disease	https://bte.test.transltr.io/v1/smartapi/adf20dd6ff23dfe18e8e012bde686e31/query
Multiomics BigGIM-DrugResponse KP API	biolink:condition_associated_with_gene	biolink:Disease	biolink:Gene	https://bte.test.transltr.io/v1/smartapi/adf20dd6ff23dfe18e8e012bde686e31/query
Multiomics BigGIM-DrugResponse KP API	biolink:gene_associated_with_condition	biolink:Gene	biolink:Disease	https://bte.test.transltr.io/v1/smartapi/adf20dd6ff23dfe18e8e012bde686e31/query
Multiomics Wellness KP API	biolink:correlated_with	biolink:SmallMolecule	biolink:SmallMolecule	https://api.bte.ncats.io/v1/smartapi/02af7d098ab304e80d6f4806c3527027/query
Multiomics Wellness KP API	biolink:correlated_with	biolink:SmallMolecule	biolink:ClinicalFinding	https://api.bte.ncats.io/v1/smartapi/02af7d098ab304e80d6f4806c3527027/query
Multiomics Wellness KP API	biolink:correlated_with	biolink:ClinicalFinding	biolink:SmallMolecule	https://api.bte.ncats.io/v1/smartapi/02af7d098ab304e80d6f4806c3527027/query
Multiomics Wellness KP API	biolink:correlated_with	biolink:ClinicalFinding	biolink:ClinicalFinding	https://api.bte.ncats.io/v1/smartapi/02af7d098ab304e80d6f4806c3527027/query
Multiomics Wellness KP API	biolink:correlated_with	biolink:SmallMolecule	biolink:Protein	https://api.bte.ncats.io/v1/smartapi/02af7d098ab304e80d6f4806c3527027/query
Multiomics Wellness KP API	biolink:correlated_with	biolink:Protein	biolink:SmallMolecule	https://api.bte.ncats.io/v1/smartapi/02af7d098ab304e80d6f4806c3527027/query
Multiomics Wellness KP API	biolink:correlated_with	biolink:Protein	biolink:ClinicalFinding	https://api.bte.ncats.io/v1/smartapi/02af7d098ab304e80d6f4806c3527027/query
Multiomics Wellness KP API	biolink:correlated_with	biolink:ClinicalFinding	biolink:Protein	https://api.bte.ncats.io/v1/smartapi/02af7d098ab304e80d6f4806c3527027/query
Multiomics Wellness KP API	biolink:correlated_with	biolink:Protein	biolink:Protein	https://api.bte.ncats.io/v1/smartapi/02af7d098ab304e80d6f4806c3527027/query
Multiomics EHR Risk KP API	biolink:associated_with	biolink:PhenotypicFeature	biolink:PhenotypicFeature	https://api.bte.ncats.io/v1/smartapi/d86a24f6027ffe778f84ba10a7a1861a/query
Multiomics EHR Risk KP API	biolink:associated_with	biolink:PhenotypicFeature	biolink:Disease	https://api.bte.ncats.io/v1/smartapi/d86a24f6027ffe778f84ba10a7a1861a/query
Multiomics EHR Risk KP API	biolink:associated_with	biolink:Disease	biolink:PhenotypicFeature	https://api.bte.ncats.io/v1/smartapi/d86a24f6027ffe778f84ba10a7a1861a/query
Multiomics EHR Risk KP API	biolink:associated_with	biolink:Disease	biolink:Disease	https://api.bte.ncats.io/v1/smartapi/d86a24f6027ffe778f84ba10a7a1861a/query
Multiomics EHR Risk KP API	biolink:associated_with	biolink:SmallMolecule	biolink:PhenotypicFeature	https://api.bte.ncats.io/v1/smartapi/d86a24f6027ffe778f84ba10a7a1861a/query
Multiomics EHR Risk KP API	biolink:associated_with	biolink:PhenotypicFeature	biolink:SmallMolecule	https://api.bte.ncats.io/v1/smartapi/d86a24f6027ffe778f84ba10a7a1861a/query
Multiomics EHR Risk KP API	biolink:associated_with	biolink:Disease	biolink:SmallMolecule	https://api.bte.ncats.io/v1/smartapi/d86a24f6027ffe778f84ba10a7a1861a/query
Multiomics EHR Risk KP API	biolink:associated_with	biolink:SmallMolecule	biolink:Disease	https://api.bte.ncats.io/v1/smartapi/d86a24f6027ffe778f84ba10a7a1861a/query
Multiomics EHR Risk KP API	biolink:associated_with	biolink:Disease	biolink:Procedure	https://api.bte.ncats.io/v1/smartapi/d86a24f6027ffe778f84ba10a7a1861a/query
Multiomics EHR Risk KP API	biolink:associated_with	biolink:Procedure	biolink:Disease	https://api.bte.ncats.io/v1/smartapi/d86a24f6027ffe778f84ba10a7a1861a/query
Multiomics EHR Risk KP API	biolink:associated_with	biolink:Procedure	biolink:SmallMolecule	https://api.bte.ncats.io/v1/smartapi/d86a24f6027ffe778f84ba10a7a1861a/query
Multiomics EHR Risk KP API	biolink:associated_with	biolink:PhenotypicFeature	biolink:Procedure	https://api.bte.ncats.io/v1/smartapi/d86a24f6027ffe778f84ba10a7a1861a/query
Multiomics EHR Risk KP API	biolink:associated_with	biolink:Procedure	biolink:PhenotypicFeature	https://api.bte.ncats.io/v1/smartapi/d86a24f6027ffe778f84ba10a7a1861a/query
Multiomics EHR Risk KP API	biolink:associated_with	biolink:SmallMolecule	biolink:Procedure	https://api.bte.ncats.io/v1/smartapi/d86a24f6027ffe778f84ba10a7a1861a/query
