## Supplemental Table 2 - wellness graph stratification for "Generating Biomedical Knowledge Graphs from Knowledge Bases, Registries, and Multiomic Data"

### Sheet: Sheet1
Parameter	Value	Additional details	CURIE	N	%	Correlations	Corrected correlations
All		Complete healthy cohort		4234	1	190620	103209
Biological sex	Female		MeSH:D005260	2530	0.598	124977	68922
	Male		MeSH:D008297	1702	0.402	67694	37593
Ancestry	White	White or Ashkenazi Jewish	UMLS CUI:C0043157	3338	0.789	155232	84424
	Black	Black or African American or Afro-Caribbean	UMLS CUI:C0005680	88	0.021	859	351
	South Asian		UMLS CUI:C1519427	133	0.031	1402	733
	East Asian		UMLS CUI:C5205795	162	0.038	2274	1272
	Hispanic	Hispanic Latino or Spanish origin	UMLS CUI:C0086409	150	0.035	5279	2771
	Middle Eastern	Middle Eastern or North African or Sepharadic Jewish	UMLS CUI:C2698217	38	0.009	42	NA
	Native American	Native Hawaiian or Pacific Islander or American Indian or Alaska Native	UMLS CUI:C1515945	36	0.009	86	NA
	Other		UMLS CUI:C0425379	287	0.068	13296	7134
Age range	Less than 35 years old		UMLS CUI:C5418925	715	0.169	23413	13301
	Between 35 and 55 years old		UMLS CUI:C5418925	2240	0.529	110412	60958
	More than 55 years old		UMLS CUI:C5418925	1277	0.302	59747	32680
Alcohol use	Never		UMLS CUI:C0001948	377	0.223	26631	14591
	1-2 days a week		UMLS CUI:C0001948	680	0.402	47081	26420
	3-4 days a week		UMLS CUI:C0001948	290	0.171	14959	8199
	5-6 days a week		UMLS CUI:C0001948	215	0.127	8803	4764
	Daily		UMLS CUI:C0001948	131	0.077	5570	2913
Tobacco exposure	No	Non-smoker and no exposure to second-hand smoke and not a past smoker	UMLS CUI:C0453995	2017	0.732	57670	31963
	Some	Occasional smoker or occasionally exposed to second-hand smoke or past smoker	UMLS CUI:C0453995	639	0.232	35728	19677
	Yes	Current smoker or currently exposed to second-hand smoke	UMLS CUI:C0453995	99	0.036	1166	483
Marijuana use	No	No marijuana use, current and past	UMLS CUI:C4316909	1644	0.732	49458	27374
	Yes	Any marijuana use, current or past	UMLS CUI:C4316909	602	0.268	9768	5273
Recreational drug use (other than marijuana)	No	No drug use	UMLS CUI:C5234947	2232	0.972	67337	NA
	Yes	Any drug use, regular or occasional	UMLS CUI:C5234947	65	0.028	57	NA
Number of children	No children		UMLS CUI:C2229974	1306	0.326	60334	33274
	1 child		UMLS CUI:C2229974	560	0.14	26587	14790
	2 children		UMLS CUI:C2229974	1354	0.338	66871	37042
	3 children		UMLS CUI:C2229974	520	0.13	16850	9362
	4 or more children		UMLS CUI:C2229974	265	0.066	7064	3753
